# Epigenomic complexity of the human brain revealed by single-cell DNA methylomes and 3D genome structures

**DOI:** 10.1101/2022.11.30.518285

**Authors:** Wei Tian, Jingtian Zhou, Anna Bartlett, Qiurui Zeng, Hanqing Liu, Rosa G. Castanon, Mia Kenworthy, Jordan Altshul, Cynthia Valadon, Andrew Aldridge, Joseph R. Nery, Huaming Chen, Jiaying Xu, Nicholas D. Johnson, Jacinta Lucero, Julia K. Osteen, Nora Emerson, Jon Rink, Jasper Lee, Yang Li, Kimberly Siletti, Michelle Liem, Naomi Claffey, Caz O’Connor, Anna Marie Yanny, Julie Nyhus, Nick Dee, Tamara Casper, Nadiya Shapovalova, Daniel Hirschstein, Rebecca Hodge, Boaz P. Levi, C. Dirk Keene, Sten Linnarsson, Ed Lein, Bing Ren, M. Margarita Behrens, Joseph R. Ecker

## Abstract

Delineating the gene regulatory programs underlying complex cell types is fundamental for understanding brain functions in health and disease. Here, we comprehensively examine human brain cell epigenomes by probing DNA methylation and chromatin conformation at single-cell resolution in over 500,000 cells from 46 brain regions. We identified 188 cell types and characterized their molecular signatures. Integrative analyses revealed concordant changes in DNA methylation, chromatin accessibility, chromatin organization, and gene expression across cell types, cortical areas, and basal ganglia structures. With these resources, we developed scMCodes that reliably predict brain cell types using their methylation status at select genomic sites. This multimodal epigenomic brain cell atlas provides new insights into the complexity of cell type-specific gene regulation in the adult human brain.

---

The brain is the most complex organ in the human body consisting of billions of neuronal and non-neuronal cells, characterized by extensive diversity in gene expression, anatomy and functions. High throughput epigenomic profiling has been used to elucidate the gene regulatory programs underlying such cellular complexity (*1–3*), in both normal and disease brain states. Considered the fifth base of DNA, 5’-methylcytosines (5mCs) are the most common modified bases in mammalian genomes, providing an important epigenetic mechanism for regulating gene expression. Most 5mCs in vertebrate genomes occur at cytosine-guanine dinucleotides (CpGs). In vertebrate neuronal systems, however, 5mCs are also abundantly detected in non-CG (or CH, H=A, C, or T) contexts (*4*). Both CG- and CH-methylation (mCG and mCH, respectively) are highly dynamic during brain development and show remarkable cell type specificity (*1, 5, 6*). mCG and mCH are both essential for gene regulation and brain functions (*7*). In addition to DNA methylation, gene expression also requires proper conformation of chromatin folding (3D chromatin conformation), which is organized into active or repressive chromatin compartments, topologically associating domains (TADs) and chromatin loops (*8*). Such spatial organization facilitates the interaction between gene promoters and their regulatory elements (e.g., enhancers), providing additional critical layers of regulatory mechanisms. DNA methylation and chromatin conformation interplay and coordinate in regulating gene expression and these processes are highly correlated (*3*).

Here, we profiled both DNA methylation and chromatin conformation in a large number of adult human brain cells from cortical and subcortical regions using single-nucleus single and multiomic epigenomic sequencing technologies. These epigenomic cell maps complement single cell/nucleus transcriptome-based brain cell census approaches by providing a genome-wide view of DNA methylation and chromatin organization in distinct brain cell types, allowing an assessment of the cell-type specific function of noncoding regions in the human genome (*9, 10*). Moreover, such epigenomic information not only allows annotation of cell type-specific regulatory elements but also provides a comprehensive description of the unique and dynamic nature of 3D chromatin structures found in cell types across brain regions (*1*, *2*).
