## Supplementary material for "Epigenomic complexity of the human brain revealed by single-cell DNA methylomes and 3D genome structures": table S1

### Sheet: Sheet1
pool_id	donor	sample type	region_id	tech	note
pool_BE	h19.30.001	Presorted	CBV	snmC-seq3
pool_BE	h19.30.002	Presorted	CBV	snmC-seq3
pool_1	h19.30.002	Presorted	MTG	snmC-seq3
pool_2	h19.30.001	Presorted	MTG	snmC-seq3
pool_3	h19.30.001	Presorted	CBV	snmC-seq3
pool_3	h19.30.002	Presorted	CBV	snmC-seq3
pool_4	h19.30.001	Presorted	M1C	snmC-seq3
pool_5	h19.30.002	Presorted	M1C	snmC-seq3
pool_6	h19.30.001	Presorted	V2	snmC-seq3
pool_7	h19.30.002	Presorted	V2	snmC-seq3
pool_8	h19.30.001	Presorted	V1C	snmC-seq3
pool_9	h19.30.001	Presorted	FI	snmC-seq3
pool_10	h19.30.001	Presorted	A46	snmC-seq3
pool_11	h19.30.001	Presorted	ACC/A24	snmC-seq3
pool_12	h19.30.002	Presorted	V1C	snmC-seq3
pool_13	h19.30.002	Presorted	FI	snmC-seq3
pool_14	h19.30.002	Presorted	A46	snmC-seq3
pool_15	h19.30.002	Presorted	ACC/A24	snmC-seq3
pool_16	h19.30.001	Presorted	A1C	snmC-seq3
pool_17	h19.30.001	Presorted	A44-A45	snmC-seq3
pool_18	h19.30.002	Presorted	A1C	snmC-seq3
pool_19	h19.30.002	Presorted	A44-A45	snmC-seq3
pool_20	h19.30.001	Presorted	A5-A7	snmC-seq3
pool_21	h19.30.002	Presorted	A5-A7	snmC-seq3
pool_22	h19.30.001	Presorted	S1C	snmC-seq3
pool_23	h19.30.002	Presorted	S1C	snmC-seq3
pool_24	h19.30.001	Presorted	Ig	snmC-seq3
pool_25	h19.30.001	Presorted	Pro	snmC-seq3
pool_26	h19.30.002	Presorted	Pro	snmC-seq3
pool_27	h19.30.002	Presorted	Ig	snmC-seq3
pool_28	h19.30.001	Presorted	Pir	snmC-seq3
pool_29	h19.30.002	Presorted	Pir	snmC-seq3
pool_30	h19.30.001	Presorted	LEC	snmC-seq3
pool_31	h19.30.002	Presorted	LEC	snmC-seq3
pool_32	h19.30.001	Presorted	A19	snmC-seq3
pool_33	h19.30.002	Presorted	A19	snmC-seq3
pool_34	h19.30.001	Presorted	NAC	snmC-seq3
pool_35	h19.30.002	Presorted	NAC	snmC-seq3
pool_36	h19.30.001	Presorted	GPe	snmC-seq3
pool_37	h19.30.002	Presorted	GPe	snmC-seq3
pool_38	h19.30.001	Presorted	Pu	snmC-seq3
pool_39	h19.30.002	Presorted	Pu	snmC-seq3
pool_40	h19.30.001	Presorted	TH_TL	snmC-seq3
pool_41	h19.30.001	Presorted	BNST	snmC-seq3
pool_42	h19.30.001	Presorted	CaB	snmC-seq3
pool_43	h19.30.002	Presorted	CaB	snmC-seq3
pool_44	h19.30.002	Presorted	SEP	snmC-seq3
pool_45	h19.30.001	Presorted	SI	snmC-seq3
pool_46	h19.30.001	Presorted	CBL	snmC-seq3
pool_47	h19.30.002	Presorted	TH_TL	snmC-seq3
pool_48	h19.30.002	Presorted	BNST	snmC-seq3
pool_49	h19.30.002	Presorted	SI	snmC-seq3
pool_50	h19.30.001	Presorted	BM	snmC-seq3	with CMN
pool_51	h19.30.002	Presorted	CMN	snmC-seq3	with CEN
pool_52	h19.30.002	Presorted	MD	snmC-seq3
pool_53	h19.30.002	Presorted	CEN	snmC-seq3
pool_54	h19.30.001	Presorted	CMN	snmC-seq3	with BM
pool_55	h19.30.001	Presorted	Pul	snmC-seq3
pool_56	h19.30.001	Presorted	MEC	snmC-seq3
pool_57	h19.30.002	Presorted	MEC	snmC-seq3
pool_58	h19.30.001	Presorted	SEP	snmC-seq3
pool_59	h19.30.001	Presorted	CA4C-DGC	snmC-seq3
pool_60	h19.30.002	Presorted	Sub	snmC-seq3
pool_61	h19.30.001	Presorted	Sub	snmC-seq3
pool_62	h19.30.002	Presorted	DGR-CA4Rpy	snmC-seq3
pool_63	h19.30.002	Presorted	CA1R-CA2R-CA3R	snmC-seq3
pool_64	h19.30.002	Presorted	IC	snmC-seq3
pool_65	h19.30.001	Tissue	BL-La	snmC-seq3
pool_66	h19.30.001	Tissue	CA1R-CA2R-CA3R-DGR-CA4R	snmC-seq3
pool_67	h19.30.001	Tissue	CA1C-CA2C-CA3C-CA4C-DGC	snmC-seq3
pool_68	h19.30.001	Tissue	AMY	snmC-seq3
pool_69	h19.30.002	Tissue	AMY	snmC-seq3
pool_70	h19.30.001	Tissue	Cla	snmC-seq3
pool_71	h19.30.002	Tissue	Cla	snmC-seq3
pool_72	h19.30.002	Tissue	CA1C-CA2C-CA3C-CA4C-DGC	snmC-seq3
pool_73	h19.30.002	Tissue	CA1C-CA2C-CA3C-CA4C-DGC	snmC-seq3
pool_74	h19.30.001	Tissue	IC	snmC-seq3
pool_75	h19.30.001	Tissue	CA1R-CA2R-CA3R-DGR-CA4R	snmC-seq3
pool_76	h19.30.002	Tissue	BL-La	snmC-seq3
pool_77	h19.30.001	Tissue	PN	snmC-seq3
pool_78	h19.30.002	Tissue	PN	snmC-seq3
pool_79	h19.30.001	Tissue	MD	snmC-seq3
pool_80	h19.30.002	Tissue	Pul	snmC-seq3
pool_81	h19.30.002	Presorted	A25	snmC-seq3
pool_82	h19.30.002	Presorted	Idg	snmC-seq3
pool_83	h19.30.001	Presorted	A38	snmC-seq3
pool_84	h19.30.001	Presorted	Idg	snmC-seq3
pool_85	h19.30.001	Presorted	ITG	snmC-seq3
pool_86	h19.30.001	Presorted	A25	snmC-seq3
pool_87	h19.30.001	Presorted	CA4C-DGC	snmC-seq3
pool_88	h19.30.002	Presorted	A38	snmC-seq3
pool_89	h19.30.002	Tissue	ITG	snmC-seq3
pool_90	h19.30.002	Presorted	CBL	snmC-seq3
pool_91	h19.30.004	Tissue	S1C	snmC-seq3
pool_92	h19.30.004	Tissue	A1C	snmC-seq3
pool_93	h19.30.004	Tissue	M1C	snmC-seq3
pool_94	h19.30.004	Tissue	V2	snmC-seq3
pool_95	h19.30.004	Tissue	A19	snmC-seq3
pool_96	h19.30.004	Tissue	MTG	snmC-seq3
pool_97	h19.30.004	Tissue	A25	snmC-seq3
pool_98	h19.30.004	Tissue	Idg	snmC-seq3
pool_99	h19.30.004	Tissue	A5-A7	snmC-seq3
pool_100	h19.30.004	Tissue	ITG	snmC-seq3
pool_101	h19.30.004	Tissue	ACC/A24	snmC-seq3
pool_102	h19.30.004	Tissue	MEC	snmC-seq3
pool_103	h19.30.004	Tissue	FI	snmC-seq3
pool_104	h19.30.004	Tissue	A46	snmC-seq3
pool_105	h19.30.004	Tissue	Ig	snmC-seq3
pool_106	h19.30.004	Tissue	A38	snmC-seq3
pool_107	h19.30.004	Tissue	Pir	snmC-seq3
pool_108	h19.30.004	Tissue	A44-A45	snmC-seq3
pool_109	h19.30.004	Tissue	CaB	snmC-seq3
pool_110	h19.30.004	Tissue	Pro	snmC-seq3
pool_111	h19.30.004	Tissue	LEC	snmC-seq3
pool_112	h19.30.004	Tissue	GPe	snmC-seq3
pool_113	h19.30.004	Tissue	Sub	snmC-seq3
pool_114	h19.30.004	Tissue	BNST	snmC-seq3
pool_115	h19.30.004	Tissue	SEP	snmC-seq3
pool_116	h19.30.004	Tissue	V1C	snmC-seq3
pool_117	h19.30.004	Tissue	TH_TL	snmC-seq3
pool_118	h19.30.004	Tissue	SI	snmC-seq3
pool_119	h19.30.004	Tissue	Pu	snmC-seq3
pool_120	h19.30.004	Tissue	CMN	snmC-seq3
pool_121	h19.30.004	Tissue	AMY	snmC-seq3
pool_122	h19.30.004	Tissue	NAC	snmC-seq3
pool_123	h19.30.004	Tissue	Cla	snmC-seq3
pool_124	h19.30.004	Tissue	CA1C-CA2C-CA3C	snmC-seq3
pool_125	h19.30.004	Tissue	CA4C-DGC	snmC-seq3
pool_126	h19.30.004	Tissue	CBL	snmC-seq3
pool_127	h19.30.004	Tissue	CBV	snmC-seq3
pool_128	h19.30.004	Tissue	IC	snmC-seq3
pool_129	h19.30.004	Tissue	MD	snmC-seq3
pool_130	h19.30.004	Tissue	PN	snmC-seq3
pool_131	h19.30.004	Tissue	Pul	snmC-seq3
pool_132	h19.30.004	Tissue	CA1R-CA2R-CA3R-DGR-CA4R	snmC-seq3
pool_133	h19.30.004	Tissue	CA1R-CA2R-CA3R-DGR-CA4R	snmC-seq3
pool_134	h19.30.004	Tissue	BL-La	snmC-seq3
pool_m3c-presorted	h19.30.001	Tissue	M1C	snm3C-seq
pool_m3c-presorted	h19.30.002	Tissue	M1C	snm3C-seq
pool_m3c-unsorted	h19.30.001	Tissue	M1C	snm3C-seq
pool_m3c-unsorted	h19.30.002	Tissue	M1C	snm3C-seq
pool_m3c2	h19.30.001	Tissue	V1C	snm3C-seq
pool_m3c3	h19.30.002	Tissue	V1C	snm3C-seq
pool_m3c5	h19.30.002	Tissue	LEC	snm3C-seq
pool_m3c6	h19.30.001	Tissue	A46	snm3C-seq
pool_m3c7	h19.30.002	Tissue	A46	snm3C-seq
pool_m3c8	h19.30.001	Tissue	MTG	snm3C-seq
pool_m3c9	h19.30.002	Tissue	MTG	snm3C-seq
pool_m3c10	h19.30.001	Tissue	FI	snm3C-seq
pool_m3c10	h19.30.002	Tissue	FI	snm3C-seq
pool_m3c11	h19.30.002	Tissue	FI	snm3C-seq
pool_m3c12	h19.30.004	Tissue	V1C	snm3C-seq
pool_m3c13	h19.30.001	Tissue	SI	snm3C-seq
pool_m3c14	h19.30.002	Tissue	SI	snm3C-seq
pool_m3c15	h19.30.001	Tissue	BNST	snm3C-seq
pool_m3c16	h19.30.002	Tissue	BNST	snm3C-seq
pool_m3c17	h19.30.001	Tissue	LEC	snm3C-seq
pool_m3c18	h19.30.001	Tissue	CaB	snm3C-seq
pool_m3c19	h19.30.002	Tissue	CaB	snm3C-seq
pool_m3c20	h19.30.001	Tissue	Pu	snm3C-seq
pool_m3c21	h19.30.002	Tissue	Pu	snm3C-seq
pool_m3c22	h19.30.001	Tissue	AMY	snm3C-seq
pool_m3c23	h19.30.002	Tissue	AMY	snm3C-seq
pool_m3c24	h19.30.001	Tissue	CMN	snm3C-seq
pool_m3c25	h19.30.002	Tissue	CMN	snm3C-seq
pool_m3c26	h19.30.001	Tissue	Pir	snm3C-seq
pool_m3c27	h19.30.002	Tissue	Pir	snm3C-seq
pool_m3c28	h19.30.001	Tissue	ACC/A24	snm3C-seq
pool_m3c29	h19.30.002	Tissue	ACC/A24	snm3C-seq
pool_m3c30	h19.30.001	Tissue	GPe	snm3C-seq
pool_m3c31	h19.30.002	Tissue	GPe	snm3C-seq
pool_m3c32	h19.30.001	Tissue	SEP	snm3C-seq
pool_m3c33	h19.30.002	Tissue	SEP	snm3C-seq
pool_m3c34	h19.30.001	Tissue	NAC	snm3C-seq
pool_m3c35	h19.30.002	Tissue	NAC	snm3C-seq
pool_m3c36	h19.30.001	Tissue	ACC/A24	snm3C-seq
pool_m3c37	h19.30.004	Tissue	BNST	snm3C-seq
pool_m3c38	h19.30.004	Tissue	Pu	snm3C-seq
pool_m3c39	h19.30.004	Tissue	CaB	snm3C-seq
pool_m3c40	h19.30.004	Tissue	SI	snm3C-seq
pool_m3c41	h19.30.004	Tissue	AMY	snm3C-seq
pool_m3c42	h19.30.004	Tissue	CMN	snm3C-seq
pool_m3c43	h19.30.004	Tissue	LEC	snm3C-seq
pool_m3c44	h19.30.004	Tissue	FI	snm3C-seq
pool_m3c45	h19.30.004	Tissue	A46	snm3C-seq
pool_m3c46	h19.30.004	Tissue	NAC	snm3C-seq
pool_m3c47	h19.30.004	Tissue	Pir	snm3C-seq
pool_m3c48	h19.30.004	Tissue	ACC/A24	snm3C-seq
pool_m3c49	h19.30.004	Tissue	GPe	snm3C-seq
pool_m3c50	h19.30.004	Tissue	MTG	snm3C-seq
pool_m3c51	h19.30.004	Tissue	SEP	snm3C-seq
