## Supplementary material for "Epigenomic complexity of the human brain revealed by single-cell DNA methylomes and 3D genome structures": table S2

### Sheet: table-SX-region-hba
Brain structure short	Brain structure	Region
BF	Basal forebrain	SEP
BF	Basal forebrain	SI
BN	Basal nuclei	Amy
BN	Basal nuclei	BL-La
BN	Basal nuclei	BM
BN	Basal nuclei	BNST
BN	Basal nuclei	CEN
BN	Basal nuclei	CMN
BN	Basal nuclei	CaB
BN	Basal nuclei	Cla
BN	Basal nuclei	GPe
BN	Basal nuclei	NAC
BN	Basal nuclei	Pu
CB	Cerebellum	CBL
CB	Cerebellum	CBV
CX	Cerebral cortex	A19
CX	Cerebral cortex	A1C
CX	Cerebral cortex	A24
CX	Cerebral cortex	A25
CX	Cerebral cortex	A38
CX	Cerebral cortex	A44-A45
CX	Cerebral cortex	A46
CX	Cerebral cortex	A5-A7
CX	Cerebral cortex	ACC
CX	Cerebral cortex	FI
CX	Cerebral cortex	IDG
CX	Cerebral cortex	ITG
CX	Cerebral cortex	Idg
CX	Cerebral cortex	Ig
CX	Cerebral cortex	LEC
CX	Cerebral cortex	M1C
CX	Cerebral cortex	MEC
CX	Cerebral cortex	MTG
CX	Cerebral cortex	Pir
CX	Cerebral cortex	Pro
CX	Cerebral cortex	S1C
CX	Cerebral cortex	TH-TL
CX	Cerebral cortex	V1C
CX	Cerebral cortex	V2
HIP	Hippocamplus	CA1C-CA2C-CA3C
HIP	Hippocamplus	CA1C-CA2C-CA3C-DGC-CA4C
HIP	Hippocamplus	CA1R-CA2R-CA3R
HIP	Hippocamplus	CA1R-CA2R-CA3R-DGR-CA4R
HIP	Hippocamplus	DGC-CA4C
HIP	Hippocamplus	DGR-CA4R
HIP	Hippocamplus	Sub
MB	Midbrain	IC
PN	Pons	PN
THM	Thalamus	MD
THM	Thalamus	Pul
