## Supplementary material for "Epigenomic complexity of the human brain revealed by single-cell DNA methylomes and 3D genome structures": table S3

### Sheet: Sheet1
Donor ID	Sex	Age	Postmortem Interval (PMI)	Cause of Death	Serology (HIV, HepB, HepC)	Prion Disease	Hemisphere	RIN Frontal	RIN Occipital	RIN cerebellum
H19.30.001	M	42	8 hr	Suicide	unknown	unknown	right	8.1, 8.4, 8.3	7.6, 7.8, 7.3	not done
H19.30.002	M	29	7.5hr	Pulmonary embolism	negative	unknown	right	7.7, 8.4, 8.4	8.5, 7.5, 8.4	not done
H19.30.004	M	58	12 hr	Witnessed cardiac arrest	negative	unknown	right	8.3, 8.2, 8.4	8.9, 9, 9	not done
