## Supplementary material for "Epigenomic complexity of the human brain revealed by single-cell DNA methylomes and 3D genome structures": table S4

### Sheet: table-SX-celltype-hba
CellClass	MajorType	SubType
Inhibitory/non-telencephalic neurons	CB	CB_0
Inhibitory/non-telencephalic neurons	CB	CB_1
Inhibitory/non-telencephalic neurons	CB	CB_2
Inhibitory/non-telencephalic neurons	Chd7	CHD7_0
Inhibitory/non-telencephalic neurons	Chd7	CHD7_1
Inhibitory/non-telencephalic neurons	Chd7	CHD7_2
Inhibitory/non-telencephalic neurons	Foxp2	Foxp2_0
Inhibitory/non-telencephalic neurons	Foxp2	Foxp2_1
Inhibitory/non-telencephalic neurons	Foxp2	Foxp2_2
Inhibitory/non-telencephalic neurons	Foxp2	Foxp2_3
Inhibitory/non-telencephalic neurons	Foxp2	Foxp2_4
Inhibitory/non-telencephalic neurons	Lamp5	Lamp5_0
Inhibitory/non-telencephalic neurons	Lamp5	Lamp5_1
Inhibitory/non-telencephalic neurons	Lamp5	Lamp5_2
Inhibitory/non-telencephalic neurons	Lamp5	Lamp5_3
Inhibitory/non-telencephalic neurons	Lamp5-Lhx6	Lamp5_LHX6_0
Inhibitory/non-telencephalic neurons	Lamp5-Lhx6	Lamp5_LHX6_1
Inhibitory/non-telencephalic neurons	Lamp5-Lhx6	Lamp5_LHX6_2
Inhibitory/non-telencephalic neurons	Lamp5-Lhx6	Lamp5_LHX6_3
Inhibitory/non-telencephalic neurons	MSN-D1	MSN_D1_0
Inhibitory/non-telencephalic neurons	MSN-D1	MSN_D1_1
Inhibitory/non-telencephalic neurons	MSN-D1	MSN_D1_2
Inhibitory/non-telencephalic neurons	MSN-D1	MSN_D1_3
Inhibitory/non-telencephalic neurons	MSN-D1	MSN_D1_4
Inhibitory/non-telencephalic neurons	MSN-D1	MSN_D1_5
Inhibitory/non-telencephalic neurons	MSN-D2	MSN_D2_0
Inhibitory/non-telencephalic neurons	MSN-D2	MSN_D2_1
Inhibitory/non-telencephalic neurons	MSN-D2	MSN_D2_2
Inhibitory/non-telencephalic neurons	MSN-D2	MSN_D2_3
Inhibitory/non-telencephalic neurons	MSN-D2	MSN_D2_4
Inhibitory/non-telencephalic neurons	MSN-D2	MSN_D2_5
Inhibitory/non-telencephalic neurons	MSN-D2	MSN_D2_6
Inhibitory/non-telencephalic neurons	MSN-D2	MSN_D2_7
Inhibitory/non-telencephalic neurons	MSN-D2	MSN_D2_8
Inhibitory/non-telencephalic neurons	PKJ	PKJ_0
Inhibitory/non-telencephalic neurons	PKJ	PKJ_1
Inhibitory/non-telencephalic neurons	PKJ	PKJ_2
Inhibitory/non-telencephalic neurons	PN	PN_0
Inhibitory/non-telencephalic neurons	PN	PN_1
Inhibitory/non-telencephalic neurons	Pvalb	Pvalb_0
Inhibitory/non-telencephalic neurons	Pvalb	Pvalb_1
Inhibitory/non-telencephalic neurons	Pvalb	Pvalb_2
Inhibitory/non-telencephalic neurons	Pvalb	Pvalb_3
Inhibitory/non-telencephalic neurons	Pvalb	Pvalb_4
Inhibitory/non-telencephalic neurons	Pvalb	Pvalb_5
Inhibitory/non-telencephalic neurons	Pvalb-ChC	Pvalb_ChC_0
Inhibitory/non-telencephalic neurons	Pvalb-ChC	Pvalb_ChC_1
Inhibitory/non-telencephalic neurons	Pvalb-ChC	Pvalb_ChC_2
Inhibitory/non-telencephalic neurons	Sncg	Sncg_0
Inhibitory/non-telencephalic neurons	Sncg	Sncg_1
Inhibitory/non-telencephalic neurons	Sncg	Sncg_2
Inhibitory/non-telencephalic neurons	Sncg	Sncg_3
Inhibitory/non-telencephalic neurons	Sst	Sst-Chodl
Inhibitory/non-telencephalic neurons	Sst	Sst_0
Inhibitory/non-telencephalic neurons	Sst	Sst_1
Inhibitory/non-telencephalic neurons	Sst	Sst_2
Inhibitory/non-telencephalic neurons	Sst	Sst_3
Inhibitory/non-telencephalic neurons	Sst	Sst_4
Inhibitory/non-telencephalic neurons	Sst	Sst_5
Inhibitory/non-telencephalic neurons	Sst	Sst_6
Inhibitory/non-telencephalic neurons	Sst	Sst_Chodl_1
Inhibitory/non-telencephalic neurons	SubCtx-Cplx	SubCtx_Exc_0
Inhibitory/non-telencephalic neurons	SubCtx-Cplx	SubCtx_Exc_1
Inhibitory/non-telencephalic neurons	SubCtx-Cplx	SubCtx_Exc_2
Inhibitory/non-telencephalic neurons	SubCtx-Cplx	SubCtx_Exc_3
Inhibitory/non-telencephalic neurons	SubCtx-Cplx	SubCtx_Exc_4
Inhibitory/non-telencephalic neurons	SubCtx-Cplx	SubCtx_Exc_5
Inhibitory/non-telencephalic neurons	SubCtx-Cplx	SubCtx_Exc_6
Inhibitory/non-telencephalic neurons	SubCtx-Cplx	SubCtx_Inh_0
Inhibitory/non-telencephalic neurons	SubCtx-Cplx	SubCtx_Inh_1
Inhibitory/non-telencephalic neurons	SubCtx-Cplx	SubCtx_Inh_2
Inhibitory/non-telencephalic neurons	SubCtx-Cplx	SubCtx_Inh_3
Inhibitory/non-telencephalic neurons	SubCtx-Cplx	SubCtx_Inh_4
Inhibitory/non-telencephalic neurons	SubCtx-Cplx	SubCtx_Inh_5
Inhibitory/non-telencephalic neurons	THM-Exc	THM_Exc_0
Inhibitory/non-telencephalic neurons	THM-Inh	THM_Inh_0
Inhibitory/non-telencephalic neurons	THM-MB	THM_MB_MB_0
Inhibitory/non-telencephalic neurons	THM-MB	THM_MB_MB_1
Inhibitory/non-telencephalic neurons	THM-MB	THM_MB_MB_2
Inhibitory/non-telencephalic neurons	THM-MB	THM_MB_THM_0
Inhibitory/non-telencephalic neurons	THM-MB	THM_MB_THM_1
Inhibitory/non-telencephalic neurons	THM-MB	THM_MB_THM_2
Inhibitory/non-telencephalic neurons	THM-MB	THM_MB_THM_3
Inhibitory/non-telencephalic neurons	Vip	Vip_0
Inhibitory/non-telencephalic neurons	Vip	Vip_1
Inhibitory/non-telencephalic neurons	Vip	Vip_2
Inhibitory/non-telencephalic neurons	Vip	Vip_3
Inhibitory/non-telencephalic neurons	Vip	Vip_4
Inhibitory/non-telencephalic neurons	Vip	Vip_5
Inhibitory/non-telencephalic neurons	Vip	Vip_6
Inhibitory/non-telencephalic neurons	Vip	Vip_7
Inhibitory/non-telencephalic neurons	Vip	Vip_8
Non-neuronal Cells	ASC	ASC_0
Non-neuronal Cells	ASC	ASC_1
Non-neuronal Cells	ASC	ASC_2
Non-neuronal Cells	ASC	ASC_3
Non-neuronal Cells	ASC	ASC_4
Non-neuronal Cells	ASC	Bergmann-glia
Non-neuronal Cells	EC	EC_0
Non-neuronal Cells	MGC	MGC_0
Non-neuronal Cells	ODC	ODC_0
Non-neuronal Cells	ODC	ODC_1
Non-neuronal Cells	ODC	ODC_2
Non-neuronal Cells	OPC	OPC_0
Non-neuronal Cells	PC	PC_0
Non-neuronal Cells	VLMC	VLMC_0
Telencephalic excitatory neurons	Amy-Exc	Amy_0
Telencephalic excitatory neurons	Amy-Exc	Amy_1
Telencephalic excitatory neurons	Amy-Exc	Amy_2
Telencephalic excitatory neurons	Amy-Exc	Amy_3
Telencephalic excitatory neurons	Amy-Exc	Amy_4
Telencephalic excitatory neurons	Amy-Exc	Amy_5
Telencephalic excitatory neurons	Amy-Exc	Amy_6
Telencephalic excitatory neurons	Amy-Exc	Amy_7
Telencephalic excitatory neurons	Amy-Exc	Amy_8
Telencephalic excitatory neurons	CA1	CA1_0
Telencephalic excitatory neurons	CA1	CA1_1
Telencephalic excitatory neurons	CA1	CA1_2
Telencephalic excitatory neurons	CA1	CA1_3
Telencephalic excitatory neurons	CA1	CA1_4
Telencephalic excitatory neurons	CA3	CA3_0
Telencephalic excitatory neurons	DG	DG_0
Telencephalic excitatory neurons	HIP-Misc1	HIP_Misc1_0
Telencephalic excitatory neurons	HIP-Misc2	HIP_Misc2_0
Telencephalic excitatory neurons	HIP-Misc2	HIP_Misc2_1
Telencephalic excitatory neurons	HIP-Misc2	HIP_Misc2_2
Telencephalic excitatory neurons	L2/3-IT	L23_IT_0
Telencephalic excitatory neurons	L2/3-IT	L23_IT_1
Telencephalic excitatory neurons	L2/3-IT	L23_IT_10
Telencephalic excitatory neurons	L2/3-IT	L23_IT_12
Telencephalic excitatory neurons	L2/3-IT	L23_IT_13
Telencephalic excitatory neurons	L2/3-IT	L23_IT_14
Telencephalic excitatory neurons	L2/3-IT	L23_IT_15
Telencephalic excitatory neurons	L2/3-IT	L23_IT_16
Telencephalic excitatory neurons	L2/3-IT	L23_IT_2
Telencephalic excitatory neurons	L2/3-IT	L23_IT_3
Telencephalic excitatory neurons	L2/3-IT	L23_IT_4
Telencephalic excitatory neurons	L2/3-IT	L23_IT_5
Telencephalic excitatory neurons	L2/3-IT	L23_IT_6
Telencephalic excitatory neurons	L2/3-IT	L23_IT_7
Telencephalic excitatory neurons	L2/3-IT	L23_IT_8
Telencephalic excitatory neurons	L2/3-IT	L23_IT_9
Telencephalic excitatory neurons	L4-IT	L4_IT_0
Telencephalic excitatory neurons	L4-IT	L4_IT_1
Telencephalic excitatory neurons	L4-IT	L4_IT_2
Telencephalic excitatory neurons	L4-IT	L4_IT_3
Telencephalic excitatory neurons	L4-IT	L4_IT_4
Telencephalic excitatory neurons	L4-IT	L4_IT_5
Telencephalic excitatory neurons	L5-ET	L5_ET_0
Telencephalic excitatory neurons	L5-ET	L5_ET_1
Telencephalic excitatory neurons	L5-ET	L5_ET_2
Telencephalic excitatory neurons	L5-IT	L45_IT_0
Telencephalic excitatory neurons	L5-IT	L45_IT_1
Telencephalic excitatory neurons	L5-IT	L45_IT_2
Telencephalic excitatory neurons	L5-IT	L5_IT_0
Telencephalic excitatory neurons	L5-IT	L5_IT_1
Telencephalic excitatory neurons	L5-IT	L5_IT_2
Telencephalic excitatory neurons	L5-IT	L5_IT_3
Telencephalic excitatory neurons	L5-IT	L5_IT_4
Telencephalic excitatory neurons	L5/6-NP	L56_NP_0
Telencephalic excitatory neurons	L5/6-NP	L56_NP_1
Telencephalic excitatory neurons	L5/6-NP	L56_NP_2
Telencephalic excitatory neurons	L5/6-NP	L56_NP_3
Telencephalic excitatory neurons	L5/6-NP	L56_NP_4
Telencephalic excitatory neurons	L6-CT	L6_CT_0
Telencephalic excitatory neurons	L6-CT	L6_CT_2
Telencephalic excitatory neurons	L6-CT	L6_CT_3
Telencephalic excitatory neurons	L6-CT	L6_CT_4
Telencephalic excitatory neurons	L6-IT	L6_IT_0
Telencephalic excitatory neurons	L6-IT	L6_IT_1
Telencephalic excitatory neurons	L6-IT	L6_IT_2
Telencephalic excitatory neurons	L6-IT	L6_IT_3
Telencephalic excitatory neurons	L6-IT	L6_IT_4
Telencephalic excitatory neurons	L6-IT	L6_IT_5
Telencephalic excitatory neurons	L6-IT	L6_IT_6
Telencephalic excitatory neurons	L6-IT	L6_IT_7
Telencephalic excitatory neurons	L6-IT	L6_IT_8
Telencephalic excitatory neurons	L6-IT-Car3	L6_IT_Car3_0
Telencephalic excitatory neurons	L6-IT-Car3	L6_IT_Car3_1
Telencephalic excitatory neurons	L6-IT-Car3	L6_IT_Car3_2
Telencephalic excitatory neurons	L6-IT-Car3	L6_IT_Car3_3
Telencephalic excitatory neurons	L6-IT-Car3	L6_IT_Car3_4
Telencephalic excitatory neurons	L6-IT-Car3	L6_IT_Car3_5
Telencephalic excitatory neurons	L6b	L6b_0
Telencephalic excitatory neurons	L6b	L6b_1
Telencephalic excitatory neurons	L6b	L6b_2
Telencephalic excitatory neurons	L6b	L6b_3
Telencephalic excitatory neurons	L6b	L6b_4
